# Multi-tissue transcriptome-wide association studies

**DOI:** 10.1101/2020.07.13.201111

**Authors:** Nastasiya F. Grinberg, Chris Wallace

## Abstract

Many genetic mutations affecting phenotypes are presumed to do so via altering gene expression in particular cells or tissues, but identifying the specific genes involved has been challenging. A transcriptome-wide association study (TWAS) attempts to identify disease associated genes by first learning a predictive model on an eQTL dataset and then imputing gene expression levels into a larger genome-wide association study (GWAS). Finally, associations between predicted gene expressions and GWAS phenotype are identified.

Here, we compared tree-based machine learning (ML) method of random forests (RF) with more widely used linear methods of lasso, ridge, and elastic net regression, for prediction of gene expression. We also developed a multi-task learning extension to RF which simultaneously makes use of information from multiple tissues (RF-MTL) and compared it to a multi-dataset version of lasso, the joint lasso, and to a single tissue RF. We found that for prediction of gene expression, RF, in general, outperformed linear approaches on our chosen eQTL dataset and that multi-tissue methods generally outperformed their single-tissue counterparts, with RF-MTL performing the best. Simulations showed that these benefits generally propagated to the next steps of the analysis, although highlighted that joint lasso had a tendency to erroneously identify genes in one tissue if there existed a disease signal for that gene in another.

We tested all four methods on type 1 diabetes (T1D) GWAS and expression data for several immune cells and found that 46 genes were identified by at least one method, though only 7 by all methods. Joint lasso discovered the most T1D-associated genes, including 15 unique to that method, but this may reflect its higher false positive rate due to “overborrowing” information across tissues. RF-MTL found more unique associated genes than RF for 3 out 5 tissues. Compared to lasso-based analysis, the RF gene list was more likely to relate to T1D in an analysis of independent data types. We conclude that RF, both single- and multi-task version, is competitive and, for some cell types, superior to linear models conventionally used in the TWAS studies.

**Author summary:** A transcriptome-wide association study (TWAS) is a way of integrating expression data and genome-wide association studies (GWAS), which allows for discovery of genes, rather than mutations, associated to traits of interest. In the TWAS framework, we first train predictive models on an eQTL dataset, then use these models to impute gene expression into a GWAS dataset. Finally, we look for significant associations between predicted gene expression and a GWAS trait. In this work, we compare non-linear method of random forests (RF) to linear models, customarily used in TWAS. Furthermore, we demonstrate that TWAS framework can naturally be extended to, and potentially benefit from, a multi-tissue setting, thereby taking advantage of the correlation between gene expression in different tissue types. We applied the RF, a selection of linear models, and the multi-tissue approaches to an eQTL dataset of monocytes and B cells and a large T1D GWAS. We found that RF outperform lasso in terms of predictive accuracy and the number of differentially expressed genes found, and that multi-dataset version of lasso discovered the most T1D-associated genes. Analysis of the gene lists produced for each method in independent data types (excluding genetic association data) showed all related to T1D, but that the RF methods ranked T1D higher in their lists than the linear methods. We conclude that RF is a useful addition to the TWAS tool box.
