## Supplementary material for "Multi-tissue transcriptome-wide association studies": significant proportional hits

### Sheet: twas_table_for_paper
gene	ensembl_gene_id	chr	start_position	end_position	cell	method	ca.pval	ca.pval.adj	chisqr.pval
B3GALT6	ENSG00000176022	1	1157492	1160284	BCELL	Joint Lasso	0.000301601	0.0363961	0.815089
B3GALT6	ENSG00000176022	1	1157492	1160284	CD14	Joint Lasso	0.000276401	0.0378024	0.852932
B3GALT6	ENSG00000176022	1	1157492	1160284	IFN	Joint Lasso	0.000281227	0.0339375	0.865993
B3GALT6	ENSG00000176022	1	1157492	1160284	LPS2	Joint Lasso	0.000273029	0.0350074	0.962899
B3GALT6	ENSG00000176022	1	1157492	1160284	LPS24	Joint Lasso	0.00028543	0.0389636	0.19052
C1orf216	ENSG00000142686	1	35952064	35957377	CD14	RF	0.000100847	0.0295554	0.282674
C1orf216	ENSG00000142686	1	35952064	35957377	BCELL	Joint Lasso	0.000299149	0.0363961	0.885343
C1orf216	ENSG00000142686	1	35952064	35957377	CD14	Joint Lasso	0.000297353	0.0393562	0.282674
C1orf216	ENSG00000142686	1	35952064	35957377	LPS24	Joint Lasso	0.000297352	0.0389636	0.0671253
C1orf216	ENSG00000142686	1	35952064	35957377	CD14	RF-MTL	0.000135989	0.0293665	0.282674
C1orf216	ENSG00000142686	1	35952064	35957377	LPS24	RF-MTL	7.10784e-05	0.0182272	0.0671253
YRDC	ENSG00000196449	1	38041201	38046452	IFN	Joint Lasso	1.30199e-05	0.00252154	0.496109
YRDC	ENSG00000196449	1	38041201	38046452	LPS2	Joint Lasso	1.27859e-05	0.00291449	0.522938
PTPN22	ENSG00000134242	1	114157963	114215857	CD14	RF	1.80453e-05	0.00822664	0.298002
PTPN22	ENSG00000134242	1	114157963	114215857	CD14	RF-MTL	5.27373e-10	4.32762e-07	0.48489
PTPN22	ENSG00000134242	1	114157963	114215857	CD14	RF-MTL	7.65449e-07	0.000348959	0.298002
PTPN22	ENSG00000134242	1	114157963	114215857	LPS2	RF-MTL	1.30892e-08	8.95083e-06	0.133672
PTPN22	ENSG00000134242	1	114157963	114215857	LPS2	RF-MTL	3.40311e-06	0.00126936	0.252153
PTPN22	ENSG00000134242	1	114157963	114215857	LPS24	RF-MTL	7.70209e-05	0.0185892	0.887187
ARNT	ENSG00000143437	1	149048810	149115815	IFN	RF	0.000354964	0.0485473	0.774002
ARNT	ENSG00000143437	1	149048810	149115815	CD14	Joint Lasso	0.000141653	0.0247644	0.24603
ARNT	ENSG00000143437	1	149048810	149115815	IFN	Joint Lasso	0.000138756	0.0196316	0.774002
ARNT	ENSG00000143437	1	149048810	149115815	LPS24	Joint Lasso	0.000142732	0.0278872	0.285159
RGS1	ENSG00000090104	1	190811480	190815782	IFN	RF	0.000149483	0.0245332	0.274131
RGS1	ENSG00000090104	1	190811480	190815782	IFN	Joint Lasso	0.000235697	0.029305	0.274131
RGS1	ENSG00000090104	1	190811480	190815782	LPS24	Joint Lasso	0.000235603	0.0345242	0.202582
LGALS8	ENSG00000116977	1	234748188	234779619	BCELL	Joint Lasso	0.00037569	0.042091	0.876691
LGALS8	ENSG00000116977	1	234748188	234779619	IFN	Joint Lasso	0.000445139	0.0480633	0.183678
PPARG	ENSG00000132170	3	12304070	12450855	CD14	Lasso	5.55989e-05	0.019213	0.930054
PPARG	ENSG00000132170	3	12304070	12450855	CD14	Lasso	8.35035e-05	0.0244725	0.297582
PPARG	ENSG00000132170	3	12304070	12450855	LPS24	Lasso	6.95879e-06	0.00337763	0.351154
PPARG	ENSG00000132170	3	12304070	12450855	CD14	RF	8.86182e-05	0.0279693	0.930054
PPARG	ENSG00000132170	3	12304070	12450855	LPS24	RF	7.65204e-06	0.00448519	0.351154
PPARG	ENSG00000132170	3	12304070	12450855	CD14	Joint Lasso	5.07457e-05	0.0111274	0.930054
PPARG	ENSG00000132170	3	12304070	12450855	CD14	Joint Lasso	5.16103e-05	0.0111274	0.297582
PPARG	ENSG00000132170	3	12304070	12450855	LPS24	Joint Lasso	1.99543e-05	0.00481603	0.351154
PPARG	ENSG00000132170	3	12304070	12450855	LPS24	RF-MTL	8.52102e-06	0.00349617	0.351154
TMEM110	ENSG00000213533	3	52842206	52906652	BCELL	Joint Lasso	0.000149303	0.0218783	0.852999
TMEM110	ENSG00000213533	3	52842206	52906652	CD14	Joint Lasso	0.000173473	0.0284704	0.760046
TMEM110	ENSG00000213533	3	52842206	52906652	IFN	Joint Lasso	0.000187929	0.025034	0.727687
TMEM110	ENSG00000213533	3	52842206	52906652	LPS2	Joint Lasso	0.000189326	0.0282863	0.433799
TMEM110	ENSG00000213533	3	52842206	52906652	LPS24	Joint Lasso	0.000172492	0.0295088	0.476456
TM4SF1	ENSG00000169908	3	150569495	150578258	IFN	RF-MTL	0.000179706	0.0335153	0.476789
IL7R	ENSG00000168685	5	35892748	35912678	LPS24	Joint Lasso	0.000346107	0.0417669	0.0681997
TRMT11	ENSG00000066651	6	126349269	126402115	BCELL	RF	0.000194592	0.0476418	0.115161
CENPW	ENSG00000203760	6	126702946	126711447	LPS24	RF	4.67939e-06	0.00319992	0.745788
CENPW	ENSG00000203760	6	126702946	126711447	BCELL	Joint Lasso	4.82867e-05	0.00900548	0.39535
CENPW	ENSG00000203760	6	126702946	126711447	IFN	Joint Lasso	1.1072e-05	0.00227142	0.86363
CENPW	ENSG00000203760	6	126702946	126711447	LPS2	Joint Lasso	6.83413e-06	0.00164944	0.721199
CENPW	ENSG00000203760	6	126702946	126711447	LPS24	Joint Lasso	3.12243e-06	0.000854087	0.745788
CENPW	ENSG00000203760	6	126702946	126711447	LPS24	RF-MTL	5.86893e-05	0.0165235	0.745788
SKAP2	ENSG00000005020	7	26673215	26870866	BCELL	Lasso	3.10697e-05	0.00796743	0.0981428
SKAP2	ENSG00000005020	7	26673215	26870866	BCELL	RF	5.04169e-05	0.0159124	0.0981428
FIGNL1	ENSG00000132436	7	50479328	50577727	CD14	Lasso	1.26278e-05	0.00740167	0.0569186
FIGNL1	ENSG00000132436	7	50479328	50577727	CD14	Joint Lasso	2.14732e-05	0.00587363	0.0569186
FIGNL1	ENSG00000132436	7	50479328	50577727	IFN	Joint Lasso	4.835e-05	0.00862522	0.560318
FIGNL1	ENSG00000132436	7	50479328	50577727	LPS2	Joint Lasso	4.257e-05	0.00873323	0.413038
FIGNL1	ENSG00000132436	7	50479328	50577727	LPS24	Joint Lasso	6.96857e-05	0.014296	0.5689
FAS	ENSG00000026103	10	90739206	90765521	BCELL	Joint Lasso	7.05832e-05	0.0125914	0.602455
TRIM8	ENSG00000171206	10	104394242	104408154	LPS24	Joint Lasso	0.000398069	0.0466651	0.721155
TRIM8	ENSG00000171206	10	104394242	104408154	LPS2	RF-MTL	0.000169951	0.0387393	0.607131
C11orf21	ENSG00000110665	11	2273446	2279868	LPS2	RF-MTL	0.000125427	0.0302721	0.453836
C11orf21	ENSG00000110665	11	2273446	2279868	LPS24	RF-MTL	0.000102804	0.0234335	0.168726
TSPAN32	ENSG00000064201	11	2279819	2296006	LPS2	RF	2.9066e-10	5.96289e-07	0.278929
TSPAN32	ENSG00000064201	11	2279819	2296006	CD14	Joint Lasso	0.000144856	0.0247644	0.157451
TSPAN32	ENSG00000064201	11	2279819	2296006	LPS2	Joint Lasso	2.68124e-07	0.000141742	0.278929
TSPAN32	ENSG00000064201	11	2279819	2296006	LPS24	Joint Lasso	0.000193489	0.030534	0.328026
TSPAN32	ENSG00000064201	11	2279819	2296006	CD14	RF-MTL	1.35356e-05	0.00370244	0.157451
TSPAN32	ENSG00000064201	11	2279819	2296006	LPS2	RF-MTL	1.235e-16	2.5336e-13	0.278929
TSPAN32	ENSG00000064201	11	2279819	2296006	LPS24	RF-MTL	3.84726e-09	5.26177e-06	0.328026
NAP1L4	ENSG00000205531	11	2922237	2970183	IFN	RF	1.32003e-07	4.5134e-05	0.350148
CCDC88B	ENSG00000168071	11	63864271	63881581	BCELL	Joint Lasso	0.000472681	0.0473026	0.425607
CCDC88B	ENSG00000168071	11	63864271	63881581	IFN	Joint Lasso	0.000473647	0.0485843	0.545605
HIKESHI	ENSG00000149196	11	85690936	85734632	BCELL	Joint Lasso	0.000502161	0.0479155	0.798982
CLECL1	ENSG00000184293	12	9766361	9777127	IFN	Lasso	5.85757e-05	0.0184874	0.0800357
CLECL1	ENSG00000184293	12	9766361	9777127	IFN	RF	7.61269e-06	0.00223106	0.0800357
CLECL1	ENSG00000184293	12	9766361	9777127	IFN	Joint Lasso	5.07851e-05	0.00868213	0.0800357
CLECL1	ENSG00000184293	12	9766361	9777127	IFN	RF-MTL	4.97739e-06	0.00170185	0.0800357
RPS26	ENSG00000197728	12	54722189	54724271	BCELL	Lasso	2.29293e-18	4.70395e-15	0.136268
RPS26	ENSG00000197728	12	54722189	54724271	CD14	Lasso	1.61663e-18	6.63303e-15	0.0504814
RPS26	ENSG00000197728	12	54722189	54724271	BCELL	RF	6.04443e-20	8.26677e-17	0.136268
RPS26	ENSG00000197728	12	54722189	54724271	CD14	RF	7.91247e-13	1.62324e-09	0.901507
RPS26	ENSG00000197728	12	54722189	54724271	CD14	RF	5.46281e-19	2.24139e-15	0.0504814
RPS26	ENSG00000197728	12	54722189	54724271	IFN	RF	2.65999e-14	3.63798e-11	0.450516
RPS26	ENSG00000197728	12	54722189	54724271	LPS24	RF	8.61612e-05	0.02946	0.88795
RPS26	ENSG00000197728	12	54722189	54724271	BCELL	Joint Lasso	1.66662e-12	1.36763e-09	0.369777
RPS26	ENSG00000197728	12	54722189	54724271	BCELL	Joint Lasso	4.18601e-19	8.58761e-16	0.136268
RPS26	ENSG00000197728	12	54722189	54724271	CD14	Joint Lasso	2.28018e-19	4.67779e-16	0.901507
RPS26	ENSG00000197728	12	54722189	54724271	CD14	Joint Lasso	1.41201e-19	4.67779e-16	0.0504814
RPS26	ENSG00000197728	12	54722189	54724271	IFN	Joint Lasso	1.36597e-19	5.60458e-16	0.450516
RPS26	ENSG00000197728	12	54722189	54724271	LPS2	Joint Lasso	1.77981e-19	3.65128e-16	0.499329
RPS26	ENSG00000197728	12	54722189	54724271	LPS24	Joint Lasso	2.14839e-19	4.77418e-16	0.88795
RPS26	ENSG00000197728	12	54722189	54724271	BCELL	RF-MTL	8.61729e-20	1.76784e-16	0.136268
RPS26	ENSG00000197728	12	54722189	54724271	CD14	RF-MTL	5.03967e-15	1.03389e-11	0.901507
RPS26	ENSG00000197728	12	54722189	54724271	CD14	RF-MTL	5.07533e-19	2.08241e-15	0.0504814
RPS26	ENSG00000197728	12	54722189	54724271	IFN	RF-MTL	2.60574e-17	3.56378e-14	0.450516
RPS26	ENSG00000197728	12	54722189	54724271	LPS2	RF-MTL	9.04879e-12	9.2818e-09	0.499329
RPS26	ENSG00000197728	12	54722189	54724271	LPS24	RF-MTL	1.18759e-09	2.43634e-06	0.88795
CYP27B1	ENSG00000111012	12	56442385	56447243	IFN	RF	0.00014903	0.0245332	0.0599131
ATP23	ENSG00000166896	12	56621627	56637318	BCELL	Lasso	0.000109196	0.0203651	0.284736
ATP23	ENSG00000166896	12	56621627	56637318	CD14	Lasso	7.69419e-05	0.024284	0.08856
ATP23	ENSG00000166896	12	56621627	56637318	IFN	Lasso	8.19623e-05	0.0240208	0.115765
ATP23	ENSG00000166896	12	56621627	56637318	LPS2	Lasso	0.000109088	0.0457011	0.296729
ATP23	ENSG00000166896	12	56621627	56637318	LPS24	Lasso	9.97468e-05	0.0294869	0.106815
ATP23	ENSG00000166896	12	56621627	56637318	CD14	RF	8.19714e-05	0.0279693	0.08856
ATP23	ENSG00000166896	12	56621627	56637318	IFN	RF	0.000105455	0.0196674	0.115765
ATP23	ENSG00000166896	12	56621627	56637318	BCELL	Joint Lasso	0.000143528	0.0218783	0.284736
ATP23	ENSG00000166896	12	56621627	56637318	CD14	Joint Lasso	0.000124239	0.0231705	0.08856
ATP23	ENSG00000166896	12	56621627	56637318	IFN	Joint Lasso	0.000126132	0.0184828	0.115765
ATP23	ENSG00000166896	12	56621627	56637318	LPS2	Joint Lasso	0.000119287	0.0212797	0.296729
ATP23	ENSG00000166896	12	56621627	56637318	LPS24	Joint Lasso	0.000172608	0.0295088	0.106815
ATP23	ENSG00000166896	12	56621627	56637318	CD14	RF-MTL	0.000109946	0.0265357	0.08856
ATP23	ENSG00000166896	12	56621627	56637318	IFN	RF-MTL	0.000108024	0.0221612	0.115765
ALDH2	ENSG00000111275	12	110688729	110732165	LPS2	RF	5.25029e-05	0.0239355	0.256855
ALDH2	ENSG00000111275	12	110688729	110732165	LPS2	Joint Lasso	3.07074e-07	0.000141742	0.256855
SLC25A29	ENSG00000197119	14	99827201	99842613	LPS24	Joint Lasso	0.000300333	0.0389636	0.539285
WARS	ENSG00000140105	14	99869878	99912433	BCELL	Lasso	5.44191e-05	0.0121564	0.516674
WARS	ENSG00000140105	14	99869878	99912433	BCELL	Lasso	5.39674e-05	0.0121564	0.579194
WARS	ENSG00000140105	14	99869878	99912433	LPS2	Lasso	3.78942e-05	0.019435	0.73573
WARS	ENSG00000140105	14	99869878	99912433	LPS2	Lasso	3.78942e-05	0.019435	0.743613
WARS	ENSG00000140105	14	99869878	99912433	BCELL	RF	0.000162284	0.0475609	0.516674
WARS	ENSG00000140105	14	99869878	99912433	BCELL	RF	0.000197395	0.0476418	0.579194
WARS	ENSG00000140105	14	99869878	99912433	IFN	RF	0.000132943	0.0237159	0.90666
WARS	ENSG00000140105	14	99869878	99912433	LPS2	RF	0.000120081	0.0447902	0.743613
WARS	ENSG00000140105	14	99869878	99912433	BCELL	Joint Lasso	4.5481e-05	0.00888613	0.516674
WARS	ENSG00000140105	14	99869878	99912433	BCELL	Joint Lasso	0.000106526	0.0182115	0.579194
WARS	ENSG00000140105	14	99869878	99912433	CD14	Joint Lasso	0.000119314	0.0231705	0.71782
WARS	ENSG00000140105	14	99869878	99912433	IFN	Joint Lasso	0.000113578	0.0172596	0.90666
WARS	ENSG00000140105	14	99869878	99912433	LPS2	Joint Lasso	2.1479e-05	0.00463834	0.73573
WARS	ENSG00000140105	14	99869878	99912433	LPS24	Joint Lasso	4.87109e-05	0.010519	0.690106
WARS	ENSG00000140105	14	99869878	99912433	BCELL	RF-MTL	0.000205106	0.049503	0.516674
WARS	ENSG00000140105	14	99869878	99912433	IFN	RF-MTL	2.32179e-05	0.00635086	0.90666
WARS	ENSG00000140105	14	99869878	99912433	LPS2	RF-MTL	6.65038e-05	0.0209896	0.743613
WARS	ENSG00000140105	14	99869878	99912433	LPS24	RF-MTL	0.000127742	0.0275855	0.803042
CTSH	ENSG00000103811	15	77001147	77024475	BCELL	Lasso	1.62129e-06	0.000990366	0.961765
CTSH	ENSG00000103811	15	77001147	77024475	BCELL	Lasso	1.62129e-06	0.000990366	0.597232
CTSH	ENSG00000103811	15	77001147	77024475	CD14	Lasso	2.81861e-07	0.000289119	0.213379
CTSH	ENSG00000103811	15	77001147	77024475	CD14	Lasso	1.55213e-07	0.00021228	0.0655949
CTSH	ENSG00000103811	15	77001147	77024475	IFN	Lasso	1.15962e-07	6.79701e-05	0.467319
CTSH	ENSG00000103811	15	77001147	77024475	IFN	Lasso	6.37579e-08	5.23197e-05	0.372045
CTSH	ENSG00000103811	15	77001147	77024475	LPS2	Lasso	5.15688e-07	0.000423174	0.268369
CTSH	ENSG00000103811	15	77001147	77024475	LPS2	Lasso	7.11817e-07	0.000486764	0.166116
CTSH	ENSG00000103811	15	77001147	77024475	LPS24	Lasso	1.50877e-07	0.000103175	0.785401
CTSH	ENSG00000103811	15	77001147	77024475	LPS24	Lasso	7.48525e-08	6.14239e-05	0.680764
CTSH	ENSG00000103811	15	77001147	77024475	BCELL	RF	3.73292e-06	0.00191452	0.961765
CTSH	ENSG00000103811	15	77001147	77024475	BCELL	RF	3.93946e-07	0.000269393	0.597232
CTSH	ENSG00000103811	15	77001147	77024475	CD14	RF	4.14667e-06	0.00243054	0.213379
CTSH	ENSG00000103811	15	77001147	77024475	CD14	RF	1.34235e-07	0.000110154	0.0655949
CTSH	ENSG00000103811	15	77001147	77024475	IFN	RF	7.96488e-09	6.53598e-06	0.467319
CTSH	ENSG00000103811	15	77001147	77024475	IFN	RF	2.76034e-08	1.13257e-05	0.372045
CTSH	ENSG00000103811	15	77001147	77024475	LPS2	RF	1.89271e-07	0.00012943	0.268369
CTSH	ENSG00000103811	15	77001147	77024475	LPS2	RF	2.72674e-08	2.9446e-05	0.166116
CTSH	ENSG00000103811	15	77001147	77024475	LPS24	RF	1.30257e-05	0.00668053	0.785401
CTSH	ENSG00000103811	15	77001147	77024475	LPS24	RF	1.94565e-07	0.0002661	0.680764
CTSH	ENSG00000103811	15	77001147	77024475	BCELL	Joint Lasso	3.26558e-07	0.000148874	0.961765
CTSH	ENSG00000103811	15	77001147	77024475	BCELL	Joint Lasso	3.24978e-07	0.000148874	0.597232
CTSH	ENSG00000103811	15	77001147	77024475	CD14	Joint Lasso	3.25176e-07	0.000251552	0.213379
CTSH	ENSG00000103811	15	77001147	77024475	CD14	Joint Lasso	3.67856e-07	0.000251552	0.0655949
CTSH	ENSG00000103811	15	77001147	77024475	IFN	Joint Lasso	2.46381e-07	0.000144414	0.467319
CTSH	ENSG00000103811	15	77001147	77024475	IFN	Joint Lasso	3.16992e-07	0.000150675	0.372045
CTSH	ENSG00000103811	15	77001147	77024475	LPS2	Joint Lasso	2.83241e-07	0.000141742	0.268369
CTSH	ENSG00000103811	15	77001147	77024475	LPS2	Joint Lasso	3.10912e-07	0.000141742	0.166116
CTSH	ENSG00000103811	15	77001147	77024475	LPS24	Joint Lasso	5.55751e-07	0.000325749	0.785401
CTSH	ENSG00000103811	15	77001147	77024475	LPS24	Joint Lasso	3.97233e-07	0.000325749	0.680764
CTSH	ENSG00000103811	15	77001147	77024475	BCELL	RF-MTL	8.40051e-07	0.00049239	0.961765
CTSH	ENSG00000103811	15	77001147	77024475	BCELL	RF-MTL	7.61528e-09	6.2491e-06	0.597232
CTSH	ENSG00000103811	15	77001147	77024475	CD14	RF-MTL	2.4537e-07	0.000143822	0.213379
CTSH	ENSG00000103811	15	77001147	77024475	CD14	RF-MTL	1.83911e-08	1.25764e-05	0.0655949
CTSH	ENSG00000103811	15	77001147	77024475	IFN	RF-MTL	6.59575e-08	3.00693e-05	0.467319
CTSH	ENSG00000103811	15	77001147	77024475	IFN	RF-MTL	1.08543e-08	5.56689e-06	0.372045
CTSH	ENSG00000103811	15	77001147	77024475	LPS2	RF-MTL	1.53122e-07	7.85324e-05	0.268369
CTSH	ENSG00000103811	15	77001147	77024475	LPS2	RF-MTL	1.21534e-08	8.95083e-06	0.166116
CTSH	ENSG00000103811	15	77001147	77024475	LPS24	RF-MTL	4.65967e-07	0.000273123	0.785401
CTSH	ENSG00000103811	15	77001147	77024475	LPS24	RF-MTL	2.5131e-08	1.71854e-05	0.680764
SGF29	ENSG00000176476	16	28472758	28510610	IFN	RF	3.23543e-05	0.00737498	0.8633
SGF29	ENSG00000176476	16	28472758	28510610	IFN	RF	4.666e-05	0.00974383	0.916183
SGF29	ENSG00000176476	16	28472758	28510610	IFN	Joint Lasso	8.96429e-05	0.0141463	0.8633
SGF29	ENSG00000176476	16	28472758	28510610	IFN	Joint Lasso	0.000410813	0.0455558	0.916183
SGF29	ENSG00000176476	16	28472758	28510610	IFN	RF-MTL	0.000213495	0.0380856	0.8633
C16orf70	ENSG00000125149	16	65701416	65739941	LPS24	RF	9.75535e-05	0.0307894	0.98429
C16orf70	ENSG00000125149	16	65701416	65739941	LPS2	Joint Lasso	0.000244238	0.0323261	0.1817
C16orf70	ENSG00000125149	16	65701416	65739941	LPS24	Joint Lasso	0.000160078	0.0295088	0.98429
CYB5D2	ENSG00000167740	17	3993299	4007738	IFN	RF	0.00022045	0.0335002	0.438281
CYB5D2	ENSG00000167740	17	3993299	4007738	BCELL	Joint Lasso	0.00049372	0.0479155	0.108166
CYB5D2	ENSG00000167740	17	3993299	4007738	BCELL	RF-MTL	0.000160689	0.0412067	0.108166
CYB5D2	ENSG00000167740	17	3993299	4007738	CD14	RF-MTL	0.000133456	0.0293665	0.193543
CYB5D2	ENSG00000167740	17	3993299	4007738	IFN	RF-MTL	0.000128294	0.0250663	0.438281
CYB5D2	ENSG00000167740	17	3993299	4007738	LPS2	RF-MTL	0.000122385	0.0302721	0.0871585
IKZF3	ENSG00000161405	17	35174724	35273967	CD14	Joint Lasso	2.60771e-06	0.000823034	0.142552
IKZF3	ENSG00000161405	17	35174724	35273967	LPS2	Joint Lasso	2.66013e-06	0.000739918	0.214587
IKZF3	ENSG00000161405	17	35174724	35273967	LPS24	Joint Lasso	2.60323e-06	0.000762934	0.244674
GSDMB	ENSG00000073605	17	35314374	35328429	CD14	Joint Lasso	1.95349e-06	0.000823034	0.703614
GSDMB	ENSG00000073605	17	35314374	35328429	CD14	Joint Lasso	2.28251e-06	0.000823034	0.182717
GSDMB	ENSG00000073605	17	35314374	35328429	IFN	Joint Lasso	2.67842e-06	0.000686848	0.956113
GSDMB	ENSG00000073605	17	35314374	35328429	IFN	Joint Lasso	2.28743e-06	0.00067038	0.65828
GSDMB	ENSG00000073605	17	35314374	35328429	IFN	Joint Lasso	3.30509e-07	0.000150675	0.393256
GSDMB	ENSG00000073605	17	35314374	35328429	LPS2	Joint Lasso	2.32736e-06	0.000734552	0.331644
GSDMB	ENSG00000073605	17	35314374	35328429	LPS2	Joint Lasso	2.28592e-06	0.000734552	0.994384
GSDMB	ENSG00000073605	17	35314374	35328429	LPS24	Joint Lasso	2.51065e-06	0.000762934	0.186141
GSDMB	ENSG00000073605	17	35314374	35328429	LPS24	Joint Lasso	2.28712e-06	0.000762934	0.688655
GSDMA	ENSG00000167914	17	35372752	35387545	BCELL	Joint Lasso	2.06734e-06	0.000659906	0.478272
GSDMA	ENSG00000167914	17	35372752	35387545	CD14	Joint Lasso	2.4652e-06	0.000823034	0.664236
CDK5RAP3	ENSG00000108465	17	43403428	43414146	BCELL	Joint Lasso	6.86192e-06	0.00165614	0.804848
CHMP1B	ENSG00000255112	18	11841395	11844448	IFN	Lasso	4.08036e-05	0.0139514	0.350156
SSBP4	ENSG00000130511	19	18391136	18406459	BCELL	Lasso	8.28396e-05	0.0161853	0.24888
SSBP4	ENSG00000130511	19	18391136	18406459	BCELL	Joint Lasso	0.00022731	0.0300604	0.24888
ELL	ENSG00000105656	19	18414475	18493918	CD14	Lasso	2.97926e-05	0.0122239	0.246667
ELL	ENSG00000105656	19	18414475	18493918	BCELL	Joint Lasso	0.000188519	0.0257831	0.340614
ELL	ENSG00000105656	19	18414475	18493918	CD14	Joint Lasso	0.000189456	0.0298976	0.246667
ELL	ENSG00000105656	19	18414475	18493918	IFN	Joint Lasso	0.000189143	0.025034	0.992095
NANP	ENSG00000170191	20	25541575	25552621	BCELL	Joint Lasso	0.000187141	0.0257831	0.513307
C21orf2	ENSG00000160226	21	44574201	44583713	BCELL	Lasso	0.000203499	0.0347899	0.0720932
UQCR10	ENSG00000184076	22	28493358	28496402	BCELL	Lasso	7.4089e-06	0.00233836	0.0602257
UQCR10	ENSG00000184076	22	28493358	28496402	BCELL	RF	0.00019653	0.0476418	0.0602257
UQCR10	ENSG00000184076	22	28493358	28496402	BCELL	Joint Lasso	1.55808e-07	9.13259e-05	0.0602257
UQCR10	ENSG00000184076	22	28493358	28496402	BCELL	RF-MTL	5.95849e-05	0.0174626	0.0602257
MTMR3	ENSG00000100330	22	28609158	28756855	LPS2	Joint Lasso	9.59683e-05	0.0178981	0.186763
MTMR3	ENSG00000100330	22	28609158	28756855	LPS2	RF-MTL	0.000223768	0.045906	0.186763
C1QTNF6	ENSG00000133466	22	35906152	35914276	IFN	RF-MTL	0.000101161	0.0218455	0.677577
LGALS1	ENSG00000100097	22	36401559	36405753	IFN	Joint Lasso	8.03915e-05	0.0131939	0.107534
